# The genetic legacy of archaic hominins in Central and Southeast Asia uncovers three distinct Denisovan populations

**DOI:** 10.64898/2026.05.06.723201

**Authors:** C. Antoine-Derouet, J. Adam Doucet, C. Leakhena Phoeung, C. Dorzhu, T. Hegay, E. Heyer, R. Chaix, C. Bon, F. Détroit, B. Toupance, R. Laurent

## Abstract

The sequencing of Neanderthal and Denisovan genomes has provided new insights into human evolution. Today, interactions between Neanderthals, Denisovans, and populations of European, East Asian, and Oceanian descent are well documented. However, neighboring regions such as Central and Southeast Asia remain understudied for archaic admixture despite their key geographic location and complex migration histories. To fill this gap, we investigate archaic ancestry in 16 populations from Central Asia and 14 from mainland Southeast Asia. Our results show that Neanderthal and Denisovan ancestry in these populations is of the same order of magnitude as in other Eurasian populations. However, although Denisovan ancestry accounts for less than 1% in mainland Asian populations, it originates from several admixture events involving different Denisovan populations. In particular, we find in Southeast Asia that Denisovan ancestry results from three distinct admixture events with three different Denisovan populations, highlighting the complexity of Denisovan contact with the ancestors of present-day Southeast Asian populations and providing new insights into the extensive geographic distribution of Denisovan populations.
