## Supplementary tables for "The genetic legacy of archaic hominins in Central and Southeast Asia uncovers three distinct Denisovan populations"

### Sheet: TableS1
Table S1: Populations code names
code	N	full_name	language	genetic	geography	data_type	latitude	longitude
BEB	101	Bengali from Bangladesh	Indo‑Aryan	SA	SA	KGP	23.69	90.36
GIH	101	Gujarati Indian from Houston	Indo‑Aryan	SA	SA	KGP	23.02	72.57
PJL	104	Punjabi from Lahore	Indo‑Aryan	SA	SA	KGP	31.55	74.34
TAB	27	Tajik from Bukara	Indo-Iranians	CA	CA	Snp-array	39.75	64.5
TJE	19	Tajik from Nimich	Indo-Iranians	CA	CA	WG	39.12	70.67
TJY	3	Tajik Yagnob	Indo-Iranians	CA	CA	WG	38.57	68.78
TUR	50	Turkmen	Turko-Mongol	CA	CA	Both	41.55	60.63
UZB	27	Uzbeck	Turko-Mongol	CA	CA	Snp-array	43.14	57
AKI	22	Altai-Kizhi	Turko-Mongol	NA	NA	Snp-array	50.72	85.78
AKZ	27	Altai Kazakh	Turko-Mongol	NA	NA	Snp-array	49.92	88.78
BOU	24	Buryat	Turko-Mongol	NA	NA	Snp-array	51.8	107.62
HKS	25	Khakas	Turko-Mongol	NA	NA	Snp-array	53.22	90.05
KAZ	27	Kazakh	Turko-Mongol	NA	CA	Snp-array	44.04	58.86
KEL	23	Kyrgyz	Turko-Mongol	NA	NA	Snp-array	51	93.5
KIB	35	Kyrgyz of Bukara	Turko-Mongol	NA	CA	Snp-array	42.87	74.57
MNG	31	Mongol	Turko-Mongol	NA	NA	Snp-array	47.11	92.31
SHO	32	Shor	Turko-Mongol	NA	NA	Both	53.73	88.08
TLG	28	Telengit	Turko-Mongol	NA	NA	Snp-array	49.91	89.01
TUB	27	Tubalar	Turko-Mongol	NA	NA	Snp-array	51.92	87.1
CDX	93	Chinese Dai in Xishuangbanna	Tai‑Kadai	EA	EA	KGP	22	100.8
CHB	103	Han Chinese in Beijing	Sino‑Tibetan	EA	EA	KGP	39.9	116.41
CHS	105	Southern Han Chinese	Sino‑Tibetan	EA	EA	KGP	27.61	111.71
JPT	104	Japanese in Tokyo	Japonic	EA	EA	KGP	36	139.76
KHV	101	Kinh in Ho Chi Minh City	Austroasiatic	EA	SEA	KGP	10.7626	106.66025
CBR	37	Brao	Austro-Asiatic	SEA	SEA	Snp-array	14.07	107.12
CJO	58	Jarai	Austronesian	SEA	SEA	Snp-array	13.71	107.4
CKC	22	Kacho'	Austro-Asiatic	SEA	SEA	Snp-array	13.9	107.17
CMR	62	Khmer	Austro-Asiatic	SEA	SEA	Snp-array	12.95	104.99
CPN	53	Bunong	Austro-Asiatic	SEA	SEA	Snp-array	12.41	107.36
CRE	35	Kreung	Austro-Asiatic	SEA	SEA	Snp-array	14	107.2
CST	20	Stieng	Austro-Asiatic	SEA	SEA	Snp-array	12.11	106.72
CSA	18	Samrai	Austro-Asiatic	SEA	SEA	Both	12.51	102.8
CTA	86	Tampuan	Austro-Asiatic	SEA	SEA	Both	13.67	107.18
LKM	49	Khmu'	Austro-Asiatic	SEA	SEA	Snp-array	20.55	101.35
LMT	21	Ramet	Austro-Asiatic	SEA	SEA	Snp-array	20.42	100.94
LPO	66	Pacoh	Austro-Asiatic	SEA	SEA	Both	16.23	106.83
LPR	30	Prai	Austro-Asiatic	SEA	SEA	Snp-array	19.42	101.38
LTA	24	Ta-oih	Austro-Asiatic	SEA	SEA	Snp-array	15.94	106.68

### Sheet: TableS2
Table S2: Gaussian mixture model
Populations	nb_segments	nb_pulses	BIC	AIC
BEB	52	2	-352.64	-362.4
GIH	22	1	-136.84	-139.02
PJL	24	1	-141.57	-143.92
TAB	12	1	-67.97	-68.94
TJE	7	2	-43.18	-42.91
TUR	20	1	-141.41	-148.4
UZB	15	1	-90.86	92.27
AKI	16	1	-91.41	-92.95
AKZ	30	2	-183.74	-190.75
BOU	16	1	-98.58	100.13
HKS	22	2	-137.01	-142.46
KAZ	18	1	-117.14	-118.92
KEL	14	2	-87.41	-88.69
KIB	24	1	-158.35	-160.71
MNG	28	2	-182.7	-189.36
SHO	20	1	-123.07	-125.06
TLG	14	1	-83.84	-85.12
TUB	18	2	-140.96	-145.41
CDX	68	2	-500.02	-511.12
CHB	93	2	-689.07	-701.74
CHS	78	2	-562.63	-574.41
JPT	45	2	-318.2	-327.23
KHV	73	2	-487.73	-499.18
CBR	48	3	-318.3	-333.27
CJO	57	2	-426.65	-436.86
CKC	35	2	-249.85	-257.62
CMR	46	2	-340.06	-349.2
CPN	21	1	-142.39	-144.48
CRE	46	2	-299.06	-308.2
CSA	14	2	-107.95	-111.15
CST	19	2	-120.32	-125.04
CTA	117	3	-860.35	-882.44
LKM	29	2	-233.73	-240.57
LMT	32	2	-212.03	-219.36
LPO	44	3	-272.37	-286.65
LPR	36	3	-278.11	-290.77
LTA	22	2	-150.07	-155.52
South_Asia	97	2	-626.57	-642.44
Central_Asia	54	2	-351.42	-361.36
Northern_Asia	220	2	-1451.92	-1479.07
East_Asia	356	2	-2598.1	-2617.47
Southeast_Asia	566	3	-4063.44	-4098.15

### Sheet: TableS3
Table S3: Gaussian informations for 1 pulse populations
Populaltions	N	μ	σ
GIH	22	0.97923	0.00943
PJL	24	0.98203	0.01115
TAB	12	0.98293	0.01163
TUR	20	0.98942	0.00545
UZB	15	0.98395	0.00982
KAZ	18	0.9849	0.00802
KIB	24	0.98698	0.00789
AKI	16	0.97779	0.01174
BOU	16	0.98679	0.0094
SHO	20	0.98843	0.00966
TLG	14	0.98608	0.01008
KEL	14	0.984	0.00889
CPN	21	0.98949	0.00712

### Sheet: TableS4
Table S4: Gaussian informations for 2 pulses populations
Populations	N2	μ2	σ2	mean2	median2	N1	μ1	σ1	mean1	median1	p-value_pulse1_VS_pulse2
BEB	13	0.97708	0.00586	140407.2	123049	39	0.99108	0.004	164711.4	157043	0.3416052
TJE	5	0.97747	0.00601	145455.2	104127	2	0.99288	0.001	84431	84431	0.3241266
AKZ	6	0.96454	0.00461	187110.3	98972.5	24	0.98803	0.00559	85571.75	98035	0.264916
HKS	5	0.97299	0.01052	100308.8	98139	17	0.99202	0.00388	115124.9	121741	0.694272
MNG	5	0.96802	0.00167	123054.4	93387	23	0.98711	0.00568	141954.3	131910	0.254275
TUB	1	0.97658	0.001	47335	47337	17	0.9919	0.003	140441.4	134106	0.1113713
CDX	27	0.97871	0.0063	100652.9	84524	51	0.99473	0.00272	168519.8	188525	0.003856752
CHB	24	0.98083	0.00644	112211.6	103159.5	69	0.99478	0.00267	147000.6	113754	0.4217155
CHS	18	0.98083	0.00883	157028	84232.5	60	0.99441	0.00299	150906.8	130304.5	0.1275016
JPT	17	0.98313	0.0051	141053.7	128562	28	0.99402	0.00306	135312.9	114858.5	0.7167
KHV	52	0.98324	0.00756	151300.8	103332.5	21	0.99592	0.00161	185218.5	167307	0.09619179
CJO	8	0.97611	0.00873	86353.88	84908.5	49	0.99305	0.00305	166018.8	131570	0.003115874
CKC	5	0.97016	0.00969	81525.2	97116	30	0.99214	0.00317	136012.6	127211	0.01512948
CMR	9	0.97595	0.00872	131267.6	104527	37	0.99258	0.00283	183357.6	134181	0.1420396
CRE	17	0.97492	0.00782	199275.5	208884	29	0.99209	0.00311	234030.4	204016	0.6651891
CSA	4	0.97944	0.00249	149228	94340.5	10	0.99319	0.00183	164129.2	216350.5	0.8314558
CST	5	0.97605	0.01258	122863.8	104852	14	0.99367	0.003	143896.1	139473.5	0.2467451
LKM	3	0.96906	0.00784	108420.7	116648	26	0.9924	0.00223	118447	115741.5	0.9714302
LMT	10	0.97427	0.00565	139664.2	130192.5	22	0.9933	0.0032	132157.5	127292.5	0.886785
LTA	5	0.96437	0.00348	116817.8	120054	17	0.99222	0.00342	165892.1	131570	0.2708069
South_Asia	37	0.97541	0.00689	116988.1	104796	60	0.99042	0.00457	172999.4	138271	0.00323
Central_Asia	28	0.98009	0.00855	132472.7	113253.5	26	0.99318	0.00249	121242.6	117075	0.659
East_Asia	68	0.98160	0.00684	127781.2	95747	165	0.99456	0.00286	158635.6	131080	0.00286

### Sheet: TableS5
Table S5: Gaussian informations for 3 pulses populations
Pop	N3	μ3	σ3	mean3	median3	N2	μ2	σ2	mean2	median2	N1	μ1	σ1	mean1	median1	p-value 1 VS 2	p-value 2 VS 3	p-value 1 VS 3
CBR	5	0.95988	0.00235	99356	98405	13	0.97956	0.00199	172740.1	132447	30	0.99253	0.00345	184403.1	141659.5	0.2361325	0.8842608	0.0622289
CTA	19	0.96312	0.0027	119157.7	113396	35	0.97932	0.00167	210212.9	255594	63	0.99318	0.00234	133848.7	126849	0.009934662	3.088519e-06	0.9298893
LPO	10	0.96408	0.00221	127379.5	123183	11	0.98341	0.00555	123278.4	104445	23	0.99292	0.00355	121017.7	131570	0.7505499	0.685067	0.7986174
LPR	20	0.9804	0.00203	254378.6	292465	8	0.98965	0.00132	101877.6	89505	8	0.99506	0.00109	68010.5	69049	4.880903e-05	0.0004779477	2.164518e-05
Northern_Asia	27	0.96544	0.00536	124238.3	96076	69	0.98147	0.00377	122294.2	113269	124	0.99228	0.00361	116632.1	111314	0.306	0.0609	0.276
Southeast_Asia	61	0.96369	0.00373	114386.8	115770	120	0.97949	0.00269	187291.9	208884	385	0.99271	0.003	153462.8	131080	0.0000941	0.000111	0.000507

### Sheet: TableS6
Table S6: Comparison with Neanderthal haplotypes length
Pop	N_Nea	mean_length_Nea	median_length_Nea	mean_length_all_haplotypes_Deni	median_length_all_haplotypes_Deni	haplytpes_length_Neanderthal_VS_Denisova
South_Asia	4850	177787	139942	151634.2	126634	0.4845
Central_Asia	2763	190492	135463	127065.6	117075	0.03697
Northern_Asia	6520	166288	123731	119341.4	107372	3.157e-05
East_Asia	10416	177705	138859	148321.9	114171.5	0.04563
Southeast_Asia	12411	196148	147836	156423.7	130365.5	0.0199
P-value were are computed using Wilcoxon test

### Sheet: Table S7
		Table S7: Adaptive introgression
Chrom	Start_introssed	End_introgressed	Introgression source	Gene	Start_selected	End_Selected	Pops
chr1	23037331	23247993	Denisova	EPHB2	23225882	23275882	BOU,CKC,SHO
chr1	23037331	23247993	Denisova	EPHB2	23175882	23225882	BOU
chr1	152184552	152196669	Denisova	HRNR	152175882	152275882	CJO
chr1	152274641	152297715	Denisova	FLG	152175882	152275882	CJO
chr4	37892705	38140794	Neanderthal	TBC1D1	37889741	38089741	CTA
chr4	102711887	102995969	Denisova	BANK1	102939741	103039741	LPO,LTA
chr4	183065116	183724177	Neanderthal	TENM3	183139741	183189741	BOU,CMR,CST,KAZ
chr4	183065116	183724177	Neanderthal	TENM3	183089741	183139741	KAZ
chr4	183065116	183724177	Neanderthal	TENM3	183189741	183239741	BOU,CMR,CST
chr8	6264148	6506029	Neanderthal	MCPH1	6389189	6489189	HKS
chr11	98891679	100228616	Neanderthal	CNTN5	99773153	99873153	CST
chr11	98891679	100228616	Neanderthal	CNTN5	99423153	99523153	CPN
chr11	98891679	100228616	Neanderthal	CNTN5	100123153	100223153	CTA
chr11	98891679	100228616	Neanderthal	CNTN5	99573153	99723153	AKI
chr15	54270638	54925638	Neanderthal	UNC13C	54194684	54294684	BOU
chr15	54270638	54925638	Neanderthal	UNC13C	54544684	54694684	BOU
chr15	54270638	54925638	Neanderthal	UNC13C	54294684	54544684	BOU,CKC
